# *AncestryPainter* 2.0: Visualizing ancestry composition and admixture history graph

**DOI:** 10.1101/2024.04.08.588394

**Authors:** Shuanghui Chen, Chang Lei, Xiaohan Zhao, Yuwen Pan, Dongsheng Lu, Shuhua Xu

## Abstract

To effectively depict the results of population genetics studies, it is essential to present ancestry composition and genetic distance. The growing amount of genomic data prompted us to design *AncestryPainter* 1.0, a Perl program to display the ancestry composition of numerous individuals using a rounded graph. Motivated by the requests of users in practical applications, we updated *AncestryPainter* to version 2.0 by coding in an R package and improving the layout, providing more options and compatible statistical functions for graphing. In particular, *AncestryPainter* 2.0 implements a method admixture history graph (AHG) to infer the admixture sequence of multiple ancestry populations, and allows for multiple pie charts at the center of the graph to display the ancestry composition of more than one target population. We also introduced an additional graphing module to visualize genetic distance through radial bars of varying lengths surrounding a core. Visualization functions *per se* have been enhanced in this update as well. Furthermore, *AncestryPainter* 2.0 includes two statistical modules to 1) merge ancestry proportion matrices and 2) infer admixture sequences through correlation analyses. *AncestryPainter* 2.0 is publicly available at https://github.com/Shuhua-Group/AncestryPainterV2 and https://pog.fudan.edu.cn/#/Software.
