## Supplementary Tables 1-6 for "*AncestryPainter* 2.0: Visualizing ancestry composition and admixture history graph"

### Sheet: Table_1_Sample_Size_Simulation
Table S1 The impact of varying sample sizes on algorithmic performance We employed the AHG metric "mean_cor" to evaluate the impact of varying sample sizes (n = 25, 50, 75, 100) on algorithmic performance based on the "(AB)C" model. The third to the sixth columns indicate the accuracy acquired by the AHG metric given certain admixture proportion and sample size.
Admixture Proportion		Sample size
A	C	n = 25	n = 50	n = 75	n = 100
0.1	0.1	0.5404	0.5978	0.6433	0.6742
0.1	0.2	0.6326	0.7227	0.76	0.7885
0.1	0.3	0.6831	0.7785	0.8203	0.8514
0.1	0.4	0.7279	0.8192	0.8596	0.8859
0.1	0.5	0.7456	0.8447	0.8761	0.8997
0.1	0.6	0.7543	0.8464	0.8855	0.9097
0.1	0.7	0.7638	0.8518	0.8831	0.9043
0.1	0.8	0.7626	0.8282	0.8519	0.8725
0.1	0.9	0.7431	0.7546	0.7394	0.7096
0.2	0.1	0.6079	0.6921	0.7448	0.7673
0.2	0.2	0.7291	0.8164	0.8589	0.8874
0.2	0.3	0.7884	0.8804	0.9178	0.9348
0.2	0.4	0.8375	0.9072	0.948	0.9611
0.2	0.5	0.8582	0.9367	0.9656	0.9751
0.2	0.6	0.8738	0.9469	0.9777	0.9862
0.2	0.7	0.8907	0.9544	0.9737	0.9855
0.2	0.8	0.874	0.931	0.9452	0.9449
0.2	0.9	0.7619	0.7042	0.6436	0.5833
0.3	0.1	0.6267	0.7284	0.7882	0.8078
0.3	0.2	0.7618	0.863	0.9057	0.9241
0.3	0.3	0.8409	0.9243	0.9584	0.9698
0.3	0.4	0.8758	0.9491	0.9732	0.9854
0.3	0.5	0.9038	0.9663	0.9838	0.99
0.3	0.6	0.9199	0.9759	0.9894	0.9938
0.3	0.7	0.93	0.9788	0.9916	0.9911
0.3	0.8	0.9148	0.9445	0.9361	0.9227
0.3	0.9	0.7124	0.6024	0.5012	0.4247
0.4	0.1	0.6429	0.755	0.8031	0.8347
0.4	0.2	0.7852	0.8956	0.9336	0.9527
0.4	0.3	0.8615	0.9467	0.9747	0.9838
0.4	0.4	0.8991	0.9667	0.9872	0.9937
0.4	0.5	0.9232	0.9804	0.9921	0.9952
0.4	0.6	0.9364	0.9837	0.9945	0.9974
0.4	0.7	0.9431	0.9837	0.9913	0.9914
0.4	0.8	0.9191	0.9171	0.8989	0.8804
0.4	0.9	0.6189	0.476	0.3688	0.2885
0.5	0.1	0.6354	0.7519	0.8069	0.8371
0.5	0.2	0.7965	0.8975	0.936	0.96
0.5	0.3	0.8692	0.9561	0.9795	0.9886
0.5	0.4	0.9097	0.9711	0.99	0.9939
0.5	0.5	0.9307	0.9824	0.9946	0.9975
0.5	0.6	0.949	0.9874	0.9954	0.9973
0.5	0.7	0.9396	0.9849	0.9889	0.9844
0.5	0.8	0.8958	0.8911	0.8442	0.8074
0.5	0.9	0.5161	0.3405	0.2293	0.1509

### Sheet: Table_2_(AB)C
Table S2 The accuracy of six AHG metrics with the (AB)C admixture model
A	C	cov	cor	mean_cov	mean_cor	cov_log	cor_log
0.1	0.1	1	0.43	0.96	0.63	0.47	0.7
0.1	0.2	0.97	0.69	0.41	0.79	0.79	0.83
0.1	0.3	0.94	0.79	0.25	0.8	0.91	0.94
0.1	0.4	0.94	0.89	0.04	0.85	0.95	0.94
0.1	0.5	0.85	0.88	0.05	0.89	0.97	0.97
0.1	0.6	0.74	0.86	0.01	0.9	0.96	0.95
0.1	0.7	0.58	0.83	0.01	0.88	0.97	0.92
0.1	0.8	0.39	0.84	0.13	0.89	1	0.84
0.1	0.9	0.08	0.92	0.85	0.9	1	0.96
0.2	0.1	1	0.38	1	0.78	0.62	0.78
0.2	0.2	1	0.8	0.82	0.9	0.93	0.95
0.2	0.3	0.98	0.82	0.65	0.93	0.98	0.99
0.2	0.4	0.96	0.91	0.44	0.96	0.98	0.96
0.2	0.5	0.96	0.93	0.38	1	0.99	1
0.2	0.6	0.96	0.96	0.32	1	0.99	0.99
0.2	0.7	0.63	0.92	0.31	0.98	1	0.99
0.2	0.8	0.47	0.97	0.41	0.99	1	0.99
0.2	0.9	0.04	0.97	0.9	0.97	1	1
0.3	0.1	1	0.42	1	0.78	0.65	0.77
0.3	0.2	0.99	0.77	0.98	0.88	0.89	0.96
0.3	0.3	0.99	0.91	0.95	0.97	0.99	0.98
0.3	0.4	0.99	0.95	0.92	0.99	0.98	0.96
0.3	0.5	0.99	0.99	0.79	0.99	1	0.98
0.3	0.6	0.88	1	0.8	1	1	1
0.3	0.7	0.62	0.99	0.75	1	1	1
0.3	0.8	0.25	0.99	0.78	1	1	1
0.3	0.9	0.07	1	0.96	0.98	1	1
0.4	0.1	1	0.42	1	0.87	0.74	0.84
0.4	0.2	0.98	0.85	1	0.91	0.96	0.97
0.4	0.3	1	0.94	0.99	1	1	0.96
0.4	0.4	1	1	0.97	1	1	0.98
0.4	0.5	0.94	1	0.97	1	1	1
0.4	0.6	0.77	0.98	0.98	1	1	1
0.4	0.7	0.48	0.99	0.97	1	1	1
0.4	0.8	0.21	1	0.97	1	1	1
0.4	0.9	0.03	1	0.99	0.99	1	1
0.5	0.1	1	0.43	1	0.81	0.69	0.88
0.5	0.2	1	0.9	1	0.97	0.92	0.98
0.5	0.3	0.99	0.96	1	0.99	0.97	1
0.5	0.4	0.98	0.99	0.97	0.99	1	1
0.5	0.5	0.81	0.99	0.99	1	1	0.99
0.5	0.6	0.63	1	0.99	1	1	1
0.5	0.7	0.39	0.99	0.99	1	1	1
0.5	0.8	0.19	1	0.98	1	1	1
0.5	0.9	0.03	0.99	1	1	1	1
0.6	0.1	1	0.41	1	0.84	0.75	0.79
0.6	0.2	0.99	0.78	0.98	0.97	0.95	0.97
0.6	0.3	0.98	0.94	0.98	1	0.98	1
0.6	0.4	0.89	0.99	0.96	0.99	1	0.98
0.6	0.5	0.71	1	0.94	1	1	1
0.6	0.6	0.56	1	0.96	0.99	1	1
0.6	0.7	0.22	1	0.89	1	1	1
0.6	0.8	0.07	1	0.94	1	1	1
0.6	0.9	0.04	0.99	1	1	1	1
0.7	0.1	1	0.28	1	0.83	0.74	0.76
0.7	0.2	0.99	0.86	0.96	0.98	0.92	0.94
0.7	0.3	0.89	0.94	0.98	0.97	0.96	0.98
0.7	0.4	0.63	0.96	0.87	0.99	1	0.99
0.7	0.5	0.44	0.99	0.81	1	1	1
0.7	0.6	0.3	0.99	0.79	1	1	1
0.7	0.7	0.11	1	0.77	1	1	1
0.7	0.8	0.04	1	0.69	1	1	1
0.7	0.9	0	0.99	0.98	0.99	1	1
0.8	0.1	0.99	0.43	1	0.77	0.67	0.78
0.8	0.2	0.83	0.83	0.85	0.91	0.86	0.84
0.8	0.3	0.63	0.89	0.7	0.96	0.94	0.94
0.8	0.4	0.31	0.97	0.51	0.99	0.98	0.96
0.8	0.5	0.15	0.99	0.37	0.98	1	0.98
0.8	0.6	0.08	0.95	0.39	0.99	1	0.98
0.8	0.7	0.02	0.99	0.3	0.99	1	1
0.8	0.8	0.02	1	0.45	0.98	1	0.99
0.8	0.9	0	0.97	0.9	0.96	1	1
0.9	0.1	0.94	0.42	0.92	0.68	0.56	0.8
0.9	0.2	0.28	0.65	0.4	0.8	0.77	0.82
0.9	0.3	0.12	0.75	0.1	0.85	0.9	0.9
0.9	0.4	0.06	0.86	0.01	0.87	0.98	0.95
0.9	0.5	0	0.9	0.04	0.89	0.96	0.93
0.9	0.6	0	0.94	0.01	0.95	0.95	0.87
0.9	0.7	0	0.97	0.06	0.91	0.98	0.86
0.9	0.8	0	0.96	0.11	0.87	1	0.86
0.9	0.9	0.01	0.91	0.87	0.82	1	0.99

### Sheet: Table_3_(AB)(CD)
Table S3 The accuracy of six AHG metrics with the (AB)(CD) admixture model
A	C	cov	cor	mean_cov	mean_cor	cov_log	cor_log
0.1	0.1	0.01	0.492	0.002	0.45	0.4	0.58
0.1	0.2	0.01	0.697	0.003	0.54	0.59	0.61
0.1	0.3	0.15	0.765	0.003	0.63	0.64	0.61
0.1	0.4	0.24	0.816	0.006	0.68	0.78	0.7
0.1	0.5	0.39	0.831	0.005	0.66	0.66	0.67
0.1	0.6	0.43	0.845	0	0.71	0.73	0.75
0.1	0.7	0.35	0.823	0.004	0.63	0.73	0.77
0.1	0.8	0.34	0.745	0.004	0.48	0.68	0.62
0.1	0.9	0.23	0.594	0.004	0.51	0.38	0.46
0.2	0.1	0.03	0.593	0.093	0.65	0.6	0.69
0.2	0.2	0.09	0.784	0.273	0.71	0.81	0.8
0.2	0.3	0.25	0.887	0.286	0.79	0.81	0.89
0.2	0.4	0.53	0.925	0.236	0.88	0.89	0.95
0.2	0.5	0.56	0.939	0.254	0.95	0.88	0.92
0.2	0.6	0.62	0.954	0.242	0.86	0.86	0.89
0.2	0.7	0.58	0.939	0.286	0.87	0.89	0.91
0.2	0.8	0.45	0.865	0.27	0.8	0.73	0.77
0.2	0.9	0.34	0.739	0.071	0.64	0.72	0.75
0.3	0.1	0.01	0.629	0.235	0.66	0.66	0.75
0.3	0.2	0.06	0.832	0.843	0.86	0.83	0.81
0.3	0.3	0.28	0.91	0.899	0.83	0.88	0.89
0.3	0.4	0.49	0.927	0.894	0.95	0.9	0.94
0.3	0.5	0.59	0.957	0.872	0.89	0.95	0.94
0.3	0.6	0.56	0.958	0.9	0.89	0.84	0.95
0.3	0.7	0.48	0.936	0.875	0.94	0.87	0.92
0.3	0.8	0.46	0.881	0.856	0.87	0.79	0.88
0.3	0.9	0.34	0.761	0.213	0.73	0.69	0.72
0.4	0.1	0.01	0.627	0.271	0.72	0.65	0.8
0.4	0.2	0.09	0.823	0.959	0.8	0.83	0.88
0.4	0.3	0.23	0.879	0.985	0.9	0.92	0.96
0.4	0.4	0.42	0.934	0.992	0.93	0.93	0.98
0.4	0.5	0.49	0.948	0.993	0.93	0.89	0.99
0.4	0.6	0.4	0.956	0.992	0.93	0.91	0.94
0.4	0.7	0.57	0.934	0.992	0.79	0.85	0.95
0.4	0.8	0.34	0.889	0.952	0.79	0.86	0.86
0.4	0.9	0.25	0.786	0.298	0.75	0.69	0.73
0.5	0.1	0	0.611	0.282	0.7	0.69	0.74
0.5	0.2	0.11	0.802	0.971	0.86	0.86	0.89
0.5	0.3	0.21	0.882	0.998	0.83	0.92	0.9
0.5	0.4	0.28	0.918	0.999	0.94	0.93	0.94
0.5	0.5	0.26	0.946	0.995	0.96	0.92	0.99
0.5	0.6	0.33	0.967	0.999	0.91	0.96	0.97
0.5	0.7	0.27	0.935	0.996	0.88	0.84	0.94
0.5	0.8	0.21	0.893	0.961	0.82	0.85	0.88
0.5	0.9	0.22	0.78	0.305	0.75	0.72	0.76
0.6	0.1	0	0.614	0.295	0.67	0.61	0.78
0.6	0.2	0.04	0.777	0.961	0.85	0.81	0.9
0.6	0.3	0.08	0.866	0.986	0.92	0.93	0.91
0.6	0.4	0.11	0.896	0.992	0.92	0.87	0.94
0.6	0.5	0.21	0.931	0.994	0.94	0.89	0.99
0.6	0.6	0.21	0.935	0.995	0.92	0.94	0.97
0.6	0.7	0.14	0.932	0.99	0.92	0.89	0.96
0.6	0.8	0.09	0.873	0.943	0.88	0.84	0.82
0.6	0.9	0.06	0.771	0.284	0.73	0.69	0.72
0.7	0.1	0	0.602	0.251	0.67	0.67	0.76
0.7	0.2	0.02	0.758	0.861	0.78	0.86	0.87
0.7	0.3	0.01	0.84	0.895	0.85	0.91	0.91
0.7	0.4	0.01	0.875	0.903	0.93	0.9	0.98
0.7	0.5	0.1	0.914	0.889	0.89	0.91	0.99
0.7	0.6	0.06	0.912	0.888	0.9	0.89	0.98
0.7	0.7	0.03	0.924	0.888	0.83	0.88	0.95
0.7	0.8	0.05	0.884	0.85	0.75	0.71	0.9
0.7	0.9	0.07	0.743	0.226	0.76	0.72	0.78
0.8	0.1	0	0.561	0.073	0.62	0.55	0.81
0.8	0.2	0	0.66	0.295	0.83	0.78	0.79
0.8	0.3	0	0.759	0.273	0.82	0.83	0.87
0.8	0.4	0	0.808	0.233	0.86	0.91	0.89
0.8	0.5	0	0.852	0.261	0.88	0.92	0.94
0.8	0.6	0	0.876	0.242	0.89	0.84	0.96
0.8	0.7	0	0.873	0.278	0.84	0.81	0.9
0.8	0.8	0.01	0.828	0.289	0.76	0.82	0.77
0.8	0.9	0	0.71	0.093	0.74	0.66	0.8
0.9	0.1	0	0.44	0.002	0.52	0.5	0.59
0.9	0.2	0	0.564	0.005	0.62	0.56	0.64
0.9	0.3	0	0.597	0.003	0.59	0.7	0.75
0.9	0.4	0	0.617	0.004	0.62	0.66	0.64
0.9	0.5	0	0.658	0.002	0.74	0.73	0.68
0.9	0.6	0	0.692	0	0.7	0.65	0.66
0.9	0.7	0	0.662	0.003	0.64	0.78	0.66
0.9	0.8	0	0.662	0.005	0.56	0.64	0.54
0.9	0.9	0	0.569	0.004	0.46	0.51	0.48

### Sheet: Table_4_((AB)C)D
Table S4 The accuracy of six AHG metrics with the ((AB)C)D admixture model
A	C	cov	cor	mean_cov	mean_cor	cov_log	cor_log
0.1	0.1	0.02	0.04	0.37	0.19	0.1	0.24
0.1	0.2	0	0.15	0.03	0.21	0.17	0.23
0.1	0.3	0	0.09	0.02	0.27	0.28	0.21
0.1	0.4	0.01	0.12	0	0.27	0.29	0.27
0.1	0.5	0.01	0.1	0	0.29	0.32	0.24
0.1	0.6	0	0.05	0	0.36	0.33	0.39
0.1	0.7	0	0.13	0.01	0.4	0.44	0.29
0.1	0.8	0	0.03	0	0.32	0.54	0.24
0.1	0.9	0	0	0.17	0.19	0.51	0.05
0.2	0.1	0.09	0.22	0.67	0.3	0.21	0.32
0.2	0.2	0.22	0.22	0.17	0.41	0.33	0.33
0.2	0.3	0.18	0.27	0.13	0.45	0.32	0.49
0.2	0.4	0.17	0.21	0.03	0.38	0.4	0.37
0.2	0.5	0.06	0.22	0.01	0.31	0.35	0.37
0.2	0.6	0.02	0.13	0.01	0.51	0.37	0.37
0.2	0.7	0.01	0.12	0.03	0.33	0.31	0.34
0.2	0.8	0.01	0.12	0.11	0.35	0.46	0.31
0.2	0.9	0	0.06	0.23	0.18	0.36	0.21
0.3	0.1	0.19	0.19	0.42	0.35	0.24	0.38
0.3	0.2	0.51	0.3	0.16	0.43	0.44	0.46
0.3	0.3	0.4	0.35	0.14	0.46	0.52	0.45
0.3	0.4	0.38	0.43	0.04	0.43	0.54	0.49
0.3	0.5	0.25	0.26	0.02	0.38	0.47	0.39
0.3	0.6	0.12	0.26	0.05	0.4	0.44	0.44
0.3	0.7	0.03	0.17	0.02	0.35	0.44	0.38
0.3	0.8	0	0.08	0.07	0.41	0.44	0.34
0.3	0.9	0	0.03	0.13	0.15	0.09	0.13
0.4	0.1	0.41	0.12	0.21	0.34	0.37	0.42
0.4	0.2	0.53	0.46	0.11	0.5	0.46	0.53
0.4	0.3	0.57	0.46	0.02	0.53	0.66	0.5
0.4	0.4	0.45	0.47	0.01	0.5	0.57	0.56
0.4	0.5	0.35	0.5	0	0.5	0.49	0.53
0.4	0.6	0.2	0.47	0.01	0.5	0.49	0.44
0.4	0.7	0.06	0.31	0.01	0.45	0.5	0.38
0.4	0.8	0	0.2	0.05	0.3	0.36	0.32
0.4	0.9	0	0.03	0.06	0.08	0.15	0.05
0.5	0.1	0.46	0.09	0.17	0.34	0.35	0.51
0.5	0.2	0.54	0.38	0.05	0.54	0.58	0.62
0.5	0.3	0.46	0.55	0.02	0.67	0.61	0.56
0.5	0.4	0.49	0.53	0	0.47	0.7	0.57
0.5	0.5	0.33	0.58	0	0.48	0.56	0.55
0.5	0.6	0.18	0.5	0	0.46	0.5	0.52
0.5	0.7	0.03	0.3	0	0.47	0.6	0.47
0.5	0.8	0	0.09	0.02	0.26	0.38	0.3
0.5	0.9	0	0.04	0.06	0.11	0.08	0.05
0.6	0.1	0.32	0.17	0.13	0.4	0.32	0.44
0.6	0.2	0.36	0.42	0.01	0.47	0.58	0.6
0.6	0.3	0.31	0.55	0	0.62	0.71	0.58
0.6	0.4	0.28	0.6	0	0.6	0.64	0.58
0.6	0.5	0.23	0.49	0	0.63	0.76	0.56
0.6	0.6	0.15	0.55	0	0.46	0.63	0.56
0.6	0.7	0.02	0.34	0	0.4	0.5	0.5
0.6	0.8	0	0.1	0.01	0.2	0.31	0.38
0.6	0.9	0	0.03	0.02	0.05	0.04	0.03
0.7	0.1	0.28	0.14	0.08	0.39	0.33	0.43
0.7	0.2	0.17	0.37	0.01	0.51	0.67	0.6
0.7	0.3	0.24	0.51	0.01	0.68	0.78	0.68
0.7	0.4	0.15	0.5	0	0.59	0.76	0.57
0.7	0.5	0.06	0.51	0	0.64	0.74	0.67
0.7	0.6	0.05	0.48	0	0.62	0.63	0.58
0.7	0.7	0.02	0.31	0	0.39	0.51	0.44
0.7	0.8	0	0.05	0	0.19	0.22	0.18
0.7	0.9	0	0	0.01	0.02	0.07	0.06
0.8	0.1	0.08	0.14	0.01	0.36	0.32	0.49
0.8	0.2	0.1	0.33	0	0.47	0.49	0.54
0.8	0.3	0.07	0.41	0	0.5	0.62	0.66
0.8	0.4	0.02	0.37	0	0.61	0.71	0.53
0.8	0.5	0.02	0.39	0	0.59	0.72	0.51
0.8	0.6	0	0.3	0	0.39	0.61	0.45
0.8	0.7	0	0.17	0	0.25	0.44	0.33
0.8	0.8	0	0.02	0	0.1	0.22	0.09
0.8	0.9	0	0.01	0	0.04	0.13	0.02
0.9	0.1	0	0.11	0	0.22	0.2	0.27
0.9	0.2	0	0.25	0	0.32	0.39	0.45
0.9	0.3	0.01	0.24	0	0.27	0.49	0.43
0.9	0.4	0.01	0.37	0	0.36	0.49	0.41
0.9	0.5	0	0.24	0	0.34	0.46	0.28
0.9	0.6	0	0.14	0	0.18	0.36	0.19
0.9	0.7	0	0.02	0	0.12	0.19	0.12
0.9	0.8	0	0	0	0.08	0.11	0.03
0.9	0.9	0	0	0	0.01	0.16	0

### Sheet: Table_5_(AB)(CD)_validation
Table S5 The accuracy of "cor_log" with the (AB)(CD) admixture model
A	C	Pop (AB) = 0.3	Pop (AB) = 0.4	Pop (AB) = 0.5
0.1	0.1	0.81	0.7	0.84
0.1	0.2	0.83	0.89	0.83
0.1	0.3	0.93	0.91	0.93
0.1	0.4	0.84	0.92	0.96
0.1	0.5	0.87	0.89	0.93
0.1	0.6	0.87	0.89	0.94
0.1	0.7	0.8	0.85	0.96
0.1	0.8	0.78	0.86	0.91
0.1	0.9	0.69	0.82	0.82
0.2	0.1	0.77	0.77	0.87
0.2	0.2	0.91	0.95	0.96
0.2	0.3	0.92	0.98	0.97
0.2	0.4	0.96	0.98	0.96
0.2	0.5	0.95	0.98	0.98
0.2	0.6	0.99	0.99	0.99
0.2	0.7	0.95	1	0.99
0.2	0.8	0.88	0.96	0.95
0.2	0.9	0.73	0.89	0.86
0.3	0.1	0.77	0.86	0.91
0.3	0.2	0.9	0.97	0.95
0.3	0.3	0.95	0.98	1
0.3	0.4	1	0.98	0.98
0.3	0.5	0.98	0.99	1
0.3	0.6	0.99	0.99	0.97
0.3	0.7	0.96	1	0.98
0.3	0.8	0.91	0.93	0.94
0.3	0.9	0.84	0.9	0.89
0.4	0.1	0.8	0.87	0.91
0.4	0.2	0.99	0.95	0.97
0.4	0.3	0.97	0.99	0.99
0.4	0.4	0.99	0.99	1
0.4	0.5	1	1	1
0.4	0.6	0.97	1	1
0.4	0.7	0.96	0.99	0.97
0.4	0.8	0.95	0.92	0.97
0.4	0.9	0.76	0.82	0.95
0.5	0.1	0.81	0.95	0.94
0.5	0.2	0.95	0.95	0.98
0.5	0.3	0.98	1	0.98
0.5	0.4	0.99	1	1
0.5	0.5	0.97	0.99	1
0.5	0.6	0.99	1	1
0.5	0.7	0.97	0.99	0.99
0.5	0.8	0.93	0.94	0.95
0.5	0.9	0.85	0.9	0.93
0.6	0.1	0.84	0.92	0.96
0.6	0.2	0.93	0.95	0.95
0.6	0.3	0.93	0.98	0.98
0.6	0.4	0.98	1	1
0.6	0.5	0.98	1	1
0.6	0.6	0.98	1	1
0.6	0.7	0.99	0.98	1
0.6	0.8	0.92	0.97	0.98
0.6	0.9	0.82	0.89	0.91
0.7	0.1	0.82	0.88	0.89
0.7	0.2	0.92	0.96	0.96
0.7	0.3	0.95	0.98	1
0.7	0.4	1	0.99	1
0.7	0.5	1	1	1
0.7	0.6	0.99	1	0.98
0.7	0.7	0.94	0.99	1
0.7	0.8	0.94	0.94	0.97
0.7	0.9	0.86	0.9	0.92
0.8	0.1	0.81	0.87	0.88
0.8	0.2	0.89	0.96	0.96
0.8	0.3	0.94	0.93	0.99
0.8	0.4	0.98	0.99	0.94
0.8	0.5	0.98	0.99	0.98
0.8	0.6	0.95	0.94	0.97
0.8	0.7	0.93	0.96	0.98
0.8	0.8	0.85	0.97	0.94
0.8	0.9	0.89	0.86	0.87
0.9	0.1	0.79	0.78	0.76
0.9	0.2	0.81	0.89	0.83
0.9	0.3	0.85	0.87	0.89
0.9	0.4	0.9	0.93	0.91
0.9	0.5	0.83	0.93	0.92
0.9	0.6	0.84	0.87	0.98
0.9	0.7	0.78	0.9	0.91
0.9	0.8	0.79	0.93	0.85
0.9	0.9	0.63	0.81	0.8

### Sheet: Table_6_((AB)C)D_validation
Table S6 The accuracy of "cor_log" with the ((AB)C)D admixture model
C	D	Pop A = 0.4	Pop A = 0.4	Pop A = 0.5
0.1	0.1	0.28	0.25	0.32
0.1	0.2	0.28	0.32	0.41
0.1	0.3	0.37	0.36	0.36
0.1	0.4	0.29	0.31	0.37
0.1	0.5	0.38	0.29	0.28
0.1	0.6	0.29	0.32	0.29
0.1	0.7	0.35	0.33	0.23
0.1	0.8	0.21	0.27	0.22
0.1	0.9	0.01	0.02	0.04
0.2	0.1	0.34	0.43	0.34
0.2	0.2	0.52	0.43	0.52
0.2	0.3	0.53	0.52	0.48
0.2	0.4	0.47	0.55	0.48
0.2	0.5	0.61	0.58	0.53
0.2	0.6	0.59	0.55	0.5
0.2	0.7	0.49	0.55	0.56
0.2	0.8	0.56	0.56	0.53
0.2	0.9	0.21	0.34	0.26
0.3	0.1	0.35	0.34	0.43
0.3	0.2	0.55	0.63	0.61
0.3	0.3	0.64	0.58	0.71
0.3	0.4	0.7	0.57	0.64
0.3	0.5	0.65	0.69	0.69
0.3	0.6	0.56	0.58	0.72
0.3	0.7	0.58	0.64	0.65
0.3	0.8	0.56	0.64	0.58
0.3	0.9	0.44	0.59	0.58
0.4	0.1	0.33	0.39	0.46
0.4	0.2	0.61	0.63	0.53
0.4	0.3	0.61	0.69	0.61
0.4	0.4	0.71	0.76	0.74
0.4	0.5	0.68	0.8	0.74
0.4	0.6	0.79	0.78	0.75
0.4	0.7	0.63	0.78	0.73
0.4	0.8	0.62	0.72	0.77
0.4	0.9	0.3	0.43	0.58
0.5	0.1	0.38	0.39	0.49
0.5	0.2	0.62	0.7	0.6
0.5	0.3	0.68	0.71	0.72
0.5	0.4	0.75	0.76	0.72
0.5	0.5	0.8	0.81	0.81
0.5	0.6	0.83	0.85	0.78
0.5	0.7	0.78	0.83	0.81
0.5	0.8	0.63	0.76	0.83
0.5	0.9	0.26	0.46	0.49
0.6	0.1	0.33	0.39	0.43
0.6	0.2	0.63	0.62	0.66
0.6	0.3	0.74	0.72	0.64
0.6	0.4	0.67	0.8	0.85
0.6	0.5	0.81	0.9	0.8
0.6	0.6	0.8	0.87	0.84
0.6	0.7	0.85	0.76	0.74
0.6	0.8	0.66	0.69	0.74
0.6	0.9	0.1	0.22	0.4
0.7	0.1	0.43	0.44	0.41
0.7	0.2	0.54	0.59	0.61
0.7	0.3	0.69	0.72	0.62
0.7	0.4	0.68	0.73	0.8
0.7	0.5	0.79	0.78	0.79
0.7	0.6	0.75	0.8	0.9
0.7	0.7	0.88	0.83	0.8
0.7	0.8	0.58	0.7	0.62
0.7	0.9	0.02	0.07	0.16
0.8	0.1	0.38	0.43	0.5
0.8	0.2	0.56	0.64	0.53
0.8	0.3	0.72	0.74	0.53
0.8	0.4	0.75	0.75	0.76
0.8	0.5	0.74	0.84	0.81
0.8	0.6	0.7	0.71	0.8
0.8	0.7	0.57	0.74	0.79
0.8	0.8	0.27	0.33	0.36
0.8	0.9	0.01	0.01	0.03
0.9	0.1	0.34	0.41	0.38
0.9	0.2	0.53	0.53	0.54
0.9	0.3	0.51	0.57	0.48
0.9	0.4	0.64	0.55	0.64
0.9	0.5	0.46	0.53	0.46
0.9	0.6	0.26	0.42	0.44
0.9	0.7	0.18	0.19	0.2
0.9	0.8	0.02	0.04	0.03
0.9	0.9	0	0	0
